# A consensus phylogenomic approach highlights paleopolyploid and rapid radiation in the history of Ericales

**DOI:** 10.1101/816967

**Authors:** Drew A. Larson, Joseph F. Walker, Oscar M. Vargas, Stephen A. Smith

## Abstract

**Premise of study:** Large genomic datasets offer the promise of resolving historically recalcitrant species relationships. However, different methodologies can yield conflicting results, especially when clades have experienced ancient, rapid diversification. Here, we analyzed the ancient radiation of Ericales and explored sources of uncertainty related to species tree inference, conflicting gene tree signal, and the inferred placement of gene and genome duplications.

**Methods:** We used a hierarchical clustering approach, with tree-based homology and orthology detection, to generate six filtered phylogenomic matrices consisting of data from 97 transcriptomes and genomes. Support for species relationships was inferred from multiple lines of evidence including shared gene duplications, gene tree conflict, gene-wise edge-based analyses, concatenation, and coalescent-based methods and is summarized in a consensus framework.

**Key Results:** Our consensus approach supported a topology largely concordant with previous studies, but suggests that the data are not capable of resolving several ancient relationships due to lack of informative characters, sensitivity to methodology, and extensive gene tree conflict correlated with paleopolyploidy. We found evidence of a whole genome duplication before the radiation of all or most ericalean families and demonstrate that tree topology and heterogeneous evolutionary rates impact the inferred placement of genome duplications.

**Conclusions:** Our approach provides a novel hypothesis regarding the history of Ericales and confidently resolves most nodes. We demonstrate that a series of ancient divergences are unresolvable with these data. Whether paleopolyploidy is a major source of the observed phylogenetic conflict warrants further investigation.
