## Appendix S1 for "A consensus phylogenomic approach highlights paleopolyploid and rapid radiation in the history of Ericales"

### Sheet: Appendix S1
Larson et al.—American Journal of Botany 2019—Appendix S1
Sample Code	Species	Family	Order	Assembly or SRA runs used	Original Publication Citation if Available
ACTARG	Actinidia arguta	Actinidiaceae	Ericales	SRR3351314	Huang et al. (2018)
ACTCHI1	Actinidia chinensis	Actinidiaceae	Ericales	SRR1844375	McAtee et al. (2015)
ACTCHI2	Actinidia chinensis2	Actinidiaceae	Ericales	QAUE-SOAPdenovo-Trans-assembly.fa.bz2	Matasci et al. (2017)
ACTERI	Actinidia eriantha	Actinidiaceae	Ericales	SRR3823878	Wang et al. (2017)
IMPBASF	Impatiens balsamifera	Balsaminaceae	Ericales	JEXA-SOAPdenovo-Trans-assembly.fa.bz2	Matasci et al. (2017)
IMPBASN	Impatiens balsamina	Balsaminaceae	Ericales	DRR021688	Ikeue et al. (2015)
GALURC	Galax urceolata	Diapensiaceae	Ericales	ADHK-SOAPdenovo-Trans-assembly.fa.bz2	Matasci et al. (2017)
DIOKAK	Diospyros kaki	Ebenaceae	Ericales	DRR099710	N.A.
DIOLOT	Diospyros lotus	Ebenaceae	Ericales	SRR1577637	Akagi et al. (2014)
DIOMAL	Diospyros malabarica	Ebenaceae	Ericales	KVFU-SOAPdenovo-Trans-assembly.fa.bz2	Matasci et al. (2017)
DIOMES	Diospyros mespiliformis	Ebenaceae	Ericales	ERR420517	Russell et al. (2014)
CAVCUA	Cavendishia cuatrecasasii	Ericaceae	Ericales	AVJK-SOAPdenovo-Trans-assembly.fa.bz2	Matasci et al. (2017)
ENKPER	Enkianthus perulatus	Ericaceae	Ericales	DRR022330	N.A.
MONHUM	Monotropastrum humile	Ericaceae	Ericales	DRR031855	N.A.
MONHYP	Monotropa hypopitys	Ericaceae	Ericales	SRR4112289	N.A.
MONUNI	Monotropa uniflora	Ericaceae	Ericales	LRTN-SOAPdenovo-Trans-assembly.fa.bz2	Matasci et al. (2017)
RHODAU	Rhododendron dauricum	Ericaceae	Ericales	DRR089502	N.A.
RHODEL	Rhododendron delavayi	Ericaceae	Ericales	SRR5121284	N.A.
RHOFOR	Rhododendron fortunei	Ericaceae	Ericales	SRR2729493	N.A.
RHOLAT	Rhododendron latoucheae	Ericaceae	Ericales	SRR5242555	N.A.
RHOLON	Rhododendron longipedicellatum	Ericaceae	Ericales	SRR6509877	Li et al. (2018)
RHOOBT	Rhododendron obtusum	Ericaceae	Ericales	SRR5976657	Fang et al. (2017)
RHOREX	Rhododendron rex	Ericaceae	Ericales	SRR5602568	N.A.
RHOSCO	Rhododendron scopulorum	Ericaceae	Ericales	PPPZ-SOAPdenovo-Trans-assembly.fa.bz2	Matasci et al. (2017)
LEDPAL	Rhododendron tomentosum1	Ericaceae	Ericales	WXVX-SOAPdenovo-Trans-assembly.fa.bz2	Matasci et al. (2017)
RHOTOM	Rhododendron tomentosum	Ericaceae	Ericales	ERR2040491	Matasci et al. (2017)
VACARB	Vaccinium arboreum	Ericaceae	Ericales	SRR5036123	Payá-Milans et al. (2017)
VACCOR	Vaccinium corymbosum	Ericaceae	Ericales	SRR942391	Li et al. (2012)
VACDUN	Vaccinium dunalianum	Ericaceae	Ericales	SRR2057022	Li et al. (2016)
VACMAC	Vaccinium macrocarpon	Ericaceae	Ericales	SRR1282422	Polashock et al. (2014)
VACVIR	Vaccinium virgatum	Ericaceae	Ericales	SRR6277544	N.A.
FOUMAC	Fouquieria macdougalii	Fouquieriaceae	Ericales	YSRZ-SOAPdenovo-Trans-assembly.fa.bz2	Matasci et al. (2017)
BARRAC	Barringtonia racemosa	Lecythidaceae	Ericlaes	GHLM00000000.1	Vargas et al. (2019)
COUGUI	Couropita guianensis	Lecythidaceae	Ericlaes	GHLN00000000.1	Vargas et al. (2019)
ESCCON	Eschweilera congestifolia	Lecythidaceae	Ericlaes	GHLH00000000.1	Vargas et al. (2019)
ESCCOR1	Eschweilera coriacea	Lecythidaceae	Ericlaes	GHLO00000000.1	Vargas et al. (2019)
ESCCOR2	Eschweilera coriacea3	Lecythidaceae	Ericlaes	GHLP00000000.1	Vargas et al. (2019)
ESCSAG	Eschweilera sagotiana	Lecythidaceae	Ericlaes	GHLD00000000.1	Vargas et al. (2019)
GRICAU	Grias caulifloria	Lecythidaceae	Ericlaes	GHLK00000000.1	Vargas et al. (2019)
GUSAUG	Gustavia augusta	Lecythidaceae	Ericlaes	GHLE00000000.1	Vargas et al. (2019)
GUSSUP1	Gustavia superba	Lecythidaceae	Ericlaes	GHLF00000000.1	Vargas et al. (2019)
GUSSUP2	Gustavia superba4	Lecythidaceae	Ericlaes	GHLG00000000.1	Vargas et al. (2019)
LECPER	Lecythis persistens	Lecythidaceae	Ericlaes	GHLI00000000.1	Vargas et al. (2019)
NAPIMP	Napoleonaea imperialis	Lecythidaceae	Ericlaes	GHLJ00000000.1	Vargas et al. (2019)
SOUEXA	Souroubea exauriculata	Marcgraviaceae	Ericales	BNTL-SOAPdenovo-Trans-assembly.fa.bz2	Matasci et al. (2017)
TERGYM	Ternstroemia gymnanthera	Pentaphylacaceae	Ericales	NGRR-SOAPdenovo-Trans-assembly.fa.bz2	Matasci et al. (2017)
PHLCUS	Phlox cuspidata	Polemoniaceae	Ericales	SRR5230549	N.A.
PHLDRU	Phlox drummondii	Polemoniaceae	Ericales	WVMY-SOAPdenovo-Trans-assembly.fa.bz2	Matasci et al. (2017)
PHLPIL	Phlox pilosa	Polemoniaceae	Ericales	SRR5177729	N.A.
PHLROE	Phlox roemeriana	Polemoniaceae	Ericales	SRR5177964	N.A.
PHLSP	Phlox sp.	Polemoniaceae	Ericales	FNEN-SOAPdenovo-Trans-assembly.fa.bz2	Matasci et al. (2017)
SALAUS	Saltugilia australis	Polemoniaceae	Ericales	SRR2658638	Landis et al. (2017)
SALCAR	Saltugilia caruifolia	Polemoniaceae	Ericales	SRR3691277	Landis et al. (2017)
SALLAT	Saltugilia latimeri	Polemoniaceae	Ericales	SRR3691252	Landis et al. (2017)
SALSPLGR	Saltugilia splendens subsp. grantii	Polemoniaceae	Ericales	SRR2658710	Landis et al. (2017)
SALSPLSP	Saltugilia splendens subsp. splendens	Polemoniaceae	Ericales	SRR3696526	Landis et al. (2017)
AEGCOR	Aegiceras corniculatum	Primulaceae	Ericales	SRR1688722	Fang et al. (2016)
ARDHUM	Ardisia humilis	Primulaceae	Ericales	ODDO-SOAPdenovo-Trans-assembly.fa.bz2	Matasci et al. (2017)
ARDREV	Ardisia revoluta	Primulaceae	Ericales	DAAD-SOAPdenovo-Trans-assembly.fa.bz2	Matasci et al. (2017)
JACSP	Jacquinia sp.	Primulaceae	Ericales	PTFA-SOAPdenovo-Trans-assembly.fa.bz2	Matasci et al. (2017)
MAELAN	Maesa lanceolata	Primulaceae	Ericales	VKJD-SOAPdenovo-Trans-assembly.fa.bz2	Matasci et al. (2017)
PRIFOR	Primula forbesii	Primulaceae	Ericales	SRR3355031	Huu et al. (2016)
PRIOBC	Primula obconica	Primulaceae	Ericales	SRR866502	N.A.
PRIOVA	Primula ovalifolia	Primulaceae	Ericales	SRR5377219	Yuan et al. (2017)
PRIPOI	Primula poissonii	Primulaceae	Ericales	SRR629689	Zhang et al. (2015)
PRISIN	Primula sinensis	Primulaceae	Ericales	SRR3307913	Zhang et al. (2015)
PRIVER	Primula veris	Primulaceae	Ericales	SRR1661087	Nowak et al. (2015)
PRIVUL	Primula vulgaris	Primulaceae	Ericales	SRR6279555	N.A.
PRIWIL	Primula wilsonii	Primulaceae	Ericales	SRR640158	Zhang et al. (2015)
RORGOR	Roridula gorgonias	Roridulaceae	Ericales	HUSX-SOAPdenovo-Trans-assembly.fa.bz2	Matasci et al. (2017)
MANZAP	Manilkara zapota	Sapotaceae	Ericales	BEFC-SOAPdenovo-Trans-assembly.fa.bz2	Matasci et al. (2017)
SIDREC	Sideroxylon reclinatum	Sapotaceae	Ericales	OXYP-SOAPdenovo-Trans-assembly.fa.bz2	Matasci et al. (2017)
SYNDUL	Synsepalum dulcificum	Sapotaceae	Ericales	WRPP-SOAPdenovo-Trans-assembly.fa.bz2	Matasci et al. (2017)
SARPUR	Sarracenia purpurea subsp. venosa	Sarraceniaceae	Ericales	DRR029008	Fukushima et al. (2015)
SINXYL	Sinojackia xylocarpa	Styracaceae	Ericales	AXBO-SOAPdenovo-Trans-assembly.fa.bz2	Matasci et al. (2017)
SYMPAN	Symplocos paniculata	Symplocaceae	Ericales	SRR3189896	Liu et al. (2016)
SYMTIN	Symplocos tinctoria	Symplocaceae	Ericales	JPDJ-SOAPdenovo-Trans-assembly.fa.bz2	Matasci et al. (2017)
CAMAZA	Camellia azalea	Theaceae	Ericales	SRR1542196	N.A.
CAMJAP	Camellia japonica	Theaceae	Ericales	SRR3952019	Li et al. (2017)
CAMNIT	Camellia nitidissima	Theaceae	Ericales	SRR5831438	N.A.
CAMOLE	Camellia oleifera	Theaceae	Ericales	SRR2146973	Chen et al. (2017)
CAMPTI	Camellia ptilophylla	Theaceae	Ericales	SRR1293357	Li et al. (2015)
CAMRET	Camellia reticulata	Theaceae	Ericales	SRR2676906	Yao et al. (2016)
CAMSIN	Camellia sinensis var. sinensis	Theaceae	Ericales	SRR2084310	N.A.
CAMTAL	Camellia taliensis	Theaceae	Ericales	SRR1797597	Zhang et al. (2015)
SCHSUP	Schima superba	Theaceae	Ericales	SRR3107137	N.A.
OG_CORFLO	Cornus florida	Cornaceae	Cornales	BFJL-SOAPdenovo-Trans-assembly.fa.bz2	Matasci et al. (2017)
OG_CAMACU	Camptotheca acuminata	Cornaceae	Cornales	XONJ-SOAPdenovo-Trans-assembly.fa.bz2	Matasci et al. (2017)
OG_NYSOGE	Nyssa ogeche	Cornaceae	Cornales	VUSY-SOAPdenovo-Trans-assembly.fa.bz2	Matasci et al. (2017)
OG_DICFEB	Dichroa febrifuga	Hydrangeaceae	Cornales	QURC-SOAPdenovo-Trans-assembly.fa.bz2	Matasci et al. (2017)
OG_HYDQUE	Hydrangea quercifolia	Hydrangeaceae	Cornales	ZETY-SOAPdenovo-Trans-assembly.fa.bz2	Matasci et al. (2017)
OG_PHIINO	Philadelphus inodorus	Hydrangeaceae	Cornales	BTZX-SOAPdenovo-Trans-assembly.fa.bz2	Matasci et al. (2017)
OG_CAICHU	Caiophora chuquitensis	Loasaceae	Cornales	VTLJ-SOAPdenovo-Trans-assembly.fa.bz2	Matasci et al. (2017)
BETVUL	Beta vulgaris	Amaranthaceae	Caryophyllales	GCA_000511025.2	Dohm et al. (2014)
ARATHA	Arabidopsis thaliana	Brassicaceae	Brassicales	GCA_000001735.1	Swarbreck et al. (2007)
SOLLYC	Solanum lycopersicum	Solanaceae	Solanales	GCA_000188115.3	Tomato Genome Consortium (2012)
HELANN	Helianthus annuus	Asteraceae	Asterales	GCA_002127325.1	Badouin et al. (2017)
N.A.	Daucus carota	Apiaceae	Apiales	GCA_001625215.1	Iorizzo et al. (2016)
References
Akagi, T., I. M. Henry, R. Tao, and L. Comai. 2014. A Y-chromosome–encoded small RNA acts as a sex determinant in persimmons. Science 346: 646-650.
Badouin, H., J. Gouzy, C. J. Grassa, F. Murat, S. E. Staton, L. Cottret, C. Lelandais-Brière, et al. 2017. The sunflower genome provides insights into oil metabolism, flowering and Asterid evolution. Nature 546: 148.
Chen, J., X. Yang, X. Huang, S. Duan, C. Long, J. Chen, and J. Rong. 2017. Leaf transcriptome analysis of a subtropical evergreen broadleaf plant, wild oil-tea camellia (Camellia oleifera), revealing candidate genes for cold acclimation. BMC genomics 18: 211.
Consortium, T. G. 2012. The tomato genome sequence provides insights into fleshy fruit evolution. Nature 485: 635.
Dohm, J. C., A. E. Minoche, D. Holtgräwe, S. Capella-Gutiérrez, F. Zakrzewski, H. Tafer, O. Rupp, et al. 2014. The genome of the recently domesticated crop plant sugar beet (Beta vulgaris). Nature 505: 546.
Fang, L., J. Tong, Y. Dong, D. Xu, J. Mao, and Y. Zhou. 2017. De novo RNA sequencing transcriptome of Rhododendron obtusum identified the early heat response genes involved in the transcriptional regulation of photosynthesis. PloS one 12: e0186376.
Fang, L., Y. Yang, W. Guo, J. Li, C. Zhong, Y. Huang, R. Zhou, and S. Shi. 2016. De novo assembly of the transcriptome of Aegiceras corniculatum, a mangrove species in the Indo-West Pacific region. Marine genomics 28: 49-52.
Fukushima, K., H. Fujita, T. Yamaguchi, M. Kawaguchi, H. Tsukaya, and M. Hasebe. 2015. Oriented cell division shapes carnivorous pitcher leaves of Sarracenia purpurea. Nature communications 6: 6450.
Huang, G., Q. Yi, L. Tong, Y. Hui, W. Aide, and T. Dongmei. 2018. Comparative Transcriptome Analysis of Actinidia arguta Fruits Reveals the Involvement of Various Transcription Factors in Ripening. Horticultural Plant Journal 4: 35-42.
Huu, C. N., C. Kappel, B. Keller, A. Sicard, Y. Takebayashi, H. Breuninger, M. D. Nowak, et al. 2016. Presence versus absence of CYP734A50 underlies the style-length dimorphism in primroses. Elife 5: e17956.
Ikeue, D., C. Schudoma, W. Zhang, Y. Ogata, T. Sakamoto, T. Kurata, T. Furuhashi, et al. 2015. A bioinformatics approach to distinguish plant parasite and host transcriptomes in interface tissue by classifying RNA-Seq reads. Plant methods 11: 34.
Iorizzo, M., S. Ellison, D. Senalik, P. Zeng, P. Satapoomin, J. Huang, M. Bowman, et al. 2016. A high-quality carrot genome assembly provides new insights into carotenoid accumulation and asterid genome evolution. Nature genetics 48: 657.
Landis, J. B., D. E. Soltis, and P. S. Soltis. 2017. Comparative transcriptomic analysis of the evolution and development of flower size in Saltugilia (Polemoniaceae). BMC genomics 18: 475.
Li, L., H. Zhang, Z. Liu, X. Cui, T. Zhang, Y. Li, and L. Zhang. 2016. Comparative transcriptome sequencing and de novo analysis of Vaccinium corymbosum during fruit and color development. BMC plant biology 16: 223.
Li, M., J. Xue, Y. Wen, H. Guo, X. Sun, Y. Zhang, and Y. Hang. 2015. Transcriptomic analysis of Camellia ptilophylla and identification of genes associated with flavonoid and caffeine biosynthesis. Genetics and Molecular Research 14: 18731-18742.
Li, T., X. Liu, Z. Li, Y. Wan, X. Liu, and H. Ma. 2018. Development of novel EST‐SSR markers for Rhododendron longipedicellatum (Ericaceae) and cross‐amplification in two congeners. Applications in plant sciences 6: e01162.
Li, X., J. Li, Z. Fan, Z. Liu, T. Tanaka, and H. Yin. 2017. Global gene expression defines faded whorl specification of double flower domestication in Camellia. Scientific reports 7: 3197.
Li, X., H. Sun, J. Pei, Y. Dong, F. Wang, H. Chen, Y. Sun, et al. 2012. De novo sequencing and comparative analysis of the blueberry transcriptome to discover putative genes related to antioxidants. Gene 511: 54-61.
Liu, Q., Y. Sun, J. Chen, P. Li, C. Li, G. Niu, and L. Jiang. 2016. Transcriptome analysis revealed the dynamic oil accumulation in Symplocos paniculata fruit. BMC genomics 17: 929.
Matasci, N., L.-H. Hung, Z. Yan, E. J. Carpenter, N. J. Wickett, S. Mirarab, N. Nguyen, et al. 2014. Data access for the 1,000 Plants (1KP) project. Gigascience 3: 17.
McAtee, P. A., A. C. Richardson, N. J. Nieuwenhuizen, K. Gunaseelan, L. Hoong, X. Chen, R. G. Atkinson, et al. 2015. The hybrid non-ethylene and ethylene ripening response in kiwifruit (Actinidia chinensis) is associated with differential regulation of MADS-box transcription factors. BMC plant biology 15: 304.
Nowak, M. D., G. Russo, R. Schlapbach, C. N. Huu, M. Lenhard, and E. Conti. 2015. The draft genome of Primula veris yields insights into the molecular basis of heterostyly. Genome biology 16: 12.
Payá-Milans, M., G. H. Nunez, J. W. Olmstead, T. A. Rinehart, and M. Staton. 2017. Regulation of gene expression in roots of the pH-sensitive Vaccinium corymbosum and the pH-tolerant Vaccinium arboreum in response to near neutral pH stress using RNA-Seq. BMC genomics 18: 580.
Polashock, J., E. Zelzion, D. Fajardo, J. Zalapa, L. Georgi, D. Bhattacharya, and N. Vorsa. 2014. The American cranberry: first insights into the whole genome of a species adapted to bog habitat. BMC plant biology 14: 165.
Russell, J. R., P. E. Hedley, L. Cardle, S. Dancey, J. Morris, A. Booth, D. Odee, et al. 2014. TropiTree: an NGS-based EST-SSR resource for 24 tropical tree species. PloS one 9: e102502.
Swarbreck, D., C. Wilks, P. Lamesch, T. Z. Berardini, M. Garcia-Hernandez, H. Foerster, D. Li, et al. 2007. The Arabidopsis Information Resource (TAIR): gene structure and function annotation. Nucleic acids research 36: D1009-D1014.
Vargas, O. M., M. Heuertz, S. A. Smith, and C. W. Dick. 2019. Target sequence capture in the Brazil nut family (Lecythidaceae): Marker selection and in silico capture from genome skimming data. Molecular Phylogenetics and Evolution 135: 98-104.
Wang, Z., Y. Liu, L. Li, D. Li, Q. Zhang, Y. Guo, S. Wang, et al. 2017. Whole transcriptome sequencing of Pseudomonas syringae pv. actinidiae-infected kiwifruit plants reveals species-specific interaction between long non-coding RNA and coding genes. Scientific reports 7: 4910.
Yao, Q.-Y., H. Huang, Y. Tong, E.-H. Xia, and L.-Z. Gao. 2016. Transcriptome analysis identifies candidate genes related to triacylglycerol and pigment biosynthesis and photoperiodic flowering in the ornamental and oil-producing plant, Camellia reticulata (Theaceae). Frontiers in plant science 7: 163.
Yuan, S., G. Zeng, M. Shi, and D. Zhang. 2017. Development of EST‐SSR Markers for Primula ovalifolia (Primulaceae) by Transcriptome Sequencing. Applications in plant sciences 5: 1700100.
Zhang, H.-B., E.-H. Xia, H. Huang, J.-J. Jiang, B.-Y. Liu, and L.-Z. Gao. 2015. De novo transcriptome assembly of the wild relative of tea tree (Camellia taliensis) and comparative analysis with tea transcriptome identified putative genes associated with tea quality and stress response. BMC genomics 16: 298.
Zhang, L., W. Wu, H.-F. Yan, and X.-J. Ge. 2015. Phylotranscriptomic analysis based on coalescence was less influenced by the evolving rates and the number of genes: a case study in Ericales. Evolutionary Bioinformatics 11: EBO. S22448.
